# Transcriptome sequence reveals candidate genes involving in the post-harvest hardening of trifoliate yam *Dioscorea dumetorum*

**DOI:** 10.1101/2021.02.16.431375

**Authors:** Christian Siadjeu, Eike Mayland-Quellhorst, Sascha Laubinger, Dirk C. Albach

## Abstract

Storage ability of *D. dumetorum* is restricted by a severe phenomenon of post-harvest hardening which starts 72h after harvest and renders tubers inedible. Previous work has only focused on the biochemistry changes affecting the PHH on *D. dumetorum*. To the best of our knowledge nobody has identified candidate genes responsible for hardness on *D. dumetorum*. Here, transcriptome analysis of *D. dumetorum* tubers was performed, 4 months after emergence (4MAE), after harvest (AH), 3 days AH (3DAH) and 14 days AH (14DAH) on four accessions using RNA-Seq. In total between AH and 3DAH, 165, 199,128 and 61 differentially expressed genes (DEGs) were detected in Bayangam 2, Fonkouankem 1, Bangou 1 and Ibo sweet 3 respectively. Functional analysis of DEGs revealed that genes encoding for cellulose synthase A, xylan O-acetyltransferase chlorophyll a/b binding protein 1,2,3,4 and transcription factor MYBP were found predominantly and significantly up-regulated 3DAH, implying that genes were potentially involved in the post-harvest hardening. A hypothetical mechanism of this phenomenon and its regulation has been proposed. These findings provide the first comprehensive insights into genes expression in yam tubers after harvest and valuable information for molecular breeding against the post-harvest hardening. A hypothetical mechanism of this phenomenon and its regulation has been proposed. These findings provide the first comprehensive insights into genes expression in yam tubers after harvest and valuable information for molecular breeding against the post-harvest hardening.
