## Supplementary S3 for "Transcriptome sequence reveals candidate genes involving in the post-harvest hardening of trifoliate yam *Dioscorea dumetorum*"

### Sheet: BayaUp3DAHvsAH
Cluster	Functional annotation	Contig
1	Enzyme classification.EC_2 transferases.EC_2.4 glycosyltransferase	contig1.g403
1	not assigned.annotated	contig103.g12
1	Protein homeostasis.proteolysis.aspartic-type peptidase activities.A1-class protease (Pepsin)	contig106.g55
1	Cell wall organisation.lignin.monolignol glycosylation and deglycosylation.coniferin beta-glucosidase	contig119.g106
1	not assigned.annotated	contig119.g365
1	Phytohormone action.signalling peptides.NCRP (non-cysteine-rich-peptide) category.PIP/PIPL-peptide activity.PIP/PIPL-precursor polypeptide	contig192.g17
1	Photosynthesis.photophosphorylation.photosystem II.LHC-II complex.component LHCb1/2/3	contig206.g10
1	Photosynthesis.photophosphorylation.photosystem II.LHC-II complex.component LHCb1/2/3	contig206.g11
1	not assigned.not annotated	contig222.g686
1	not assigned.not annotated	contig235.g14
1	Photosynthesis.photophosphorylation.photosystem II.LHC-II complex.component LHCb1/2/3	contig267.g402
1	Cell wall organisation.hemicellulose.xylan.modification and degradation.xylan O-acetyltransferase (XOAT)	contig279.g48
1	Enzyme classification.EC_2 transferases.EC_2.7 transferase transferring phosphorus-containing group	contig293.g19
1	not assigned.not annotated	contig349.g7
1	not assigned.annotated	contig351.g11
1	Phytohormone action.cytokinin.biosynthesis.cytokinin phosphoribohydrolase	contig390.g141
1	not assigned.not annotated	contig391.g18
1	Photosynthesis.photophosphorylation.photosystem II.LHC-II complex.component LHCb1/2/3	contig391.g28
1	Photosynthesis.photophosphorylation.photosystem II.LHC-II complex.component LHCb1/2/3	contig391.g29
1	not assigned.not annotated	contig421.g166
1	Protein modification.phosphorylation.TKL protein kinase superfamily.RLCK-IX receptor-like protein kinase families.receptor-like protein kinase (RLCK-IXb)	contig421.g532
1	Coenzyme metabolism.tetrapyrrol biosynthesis.chlorophyll metabolism.Mg-protoporphyrin IX monomethylester cyclase complex.catalytic component CRD1	contig423.g6
1	Protein homeostasis.proteolysis.metallopeptidase activities.carboxypeptidase activities.M28-class carboxypeptidase	contig457.g385
1	Protein homeostasis.proteolysis.metallopeptidase activities.carboxypeptidase activities.M28-class carboxypeptidase	contig458.g6
1	not assigned.not annotated	contig458.g8
1	not assigned.annotated	contig471.g1
1	Protein modification.phosphorylation.CAMK protein kinase superfamily.SNF1-related protein kinase (SnRK3)	contig494.g1
1	not assigned.annotated	contig521.g20
1	not assigned.annotated	contig536.g3
1	Solute transport.carrier-mediated transport.DMT superfamily.organic cation transporter (PUP)	contig542.g85
1	Nutrient uptake.nitrogen assimilation.nitrate assimilation.nitrate reductase	contig544.g1026
1	RNA biosynthesis.transcriptional regulation.MYB transcription factor superfamily.transcription factor (MYB)	contig544.g1666
1	not assigned.annotated	contig544.g2409
1	not assigned.annotated	contig544.g2453
1	Solute transport.carrier-mediated transport.APC superfamily.APC family.cationic amino acid transporter (CAT)	contig546.g471
1	Solute transport.carrier-mediated transport.MOP superfamily.MATE family.metabolite transporter (DTX)	contig549.g155
1	Protein modification.phosphorylation.TKL protein kinase superfamily.G-Lectin protein kinase families.protein kinase (SD-1)	contig553.g328
1	Enzyme classification.EC_2 transferases.EC_2.7 transferase transferring phosphorus-containing group	contig553.g374
1	Secondary metabolism.phenolics.flavonoid biosynthesis.chalcones.chalcone synthase activity.chalcone synthase (CHS)	contig554.g125
1	Phytohormone action.abscisic acid.transport.abscisic acid transporter (AIT)	contig557.g1019
1	Protein modification.phosphorylation.CAMK protein kinase superfamily.SNF1-related protein kinase (SnRK3)	contig557.g723
1	RNA biosynthesis.transcriptional regulation.transcription factor (WRKY)	contig559.g157
1	not assigned.annotated	contig559.g41
1	Cell wall organisation.pectin.homogalacturonan.modification and degradation.pectin methylesterase	contig565.g119
1	Phytohormone action.brassinosteroid.biosynthesis.6-deoxocastasterone 6-oxidase	contig592.g24
1	Enzyme classification.EC_2 transferases.EC_2.7 transferase transferring phosphorus-containing group	contig595.g104
1	not assigned.annotated	contig595.g86
1	Protein modification.phosphorylation.CAMK protein kinase superfamily.SNF1-related protein kinase (SnRK3)	contig60.g25
1	Enzyme classification.EC_2 transferases.EC_2.4 glycosyltransferase	contig606.g48
1	RNA biosynthesis.transcriptional regulation.MYB transcription factor superfamily.transcription factor (MYB)	contig631.g31
1	not assigned.not annotated	contig66.g23
1	Phytohormone action.signalling peptides.CRP (cysteine-rich-peptide) category.RALF/RALFL-peptide activity.RALF/RALFL-precursor polypeptide	contig675.g16
1	Photosynthesis.photophosphorylation.photosystem I.LHC-I complex.component LHCa4	contig678.g379
1	Photosynthesis.photophosphorylation.photosystem I.LHC-I complex.component LHCa4	contig679.g24
1	Enzyme classification.EC_2 transferases.EC_2.4 glycosyltransferase	contig689.g65
1	not assigned.annotated	contig691.g220
1	not assigned.not annotated	contig691.g303
1	Phytohormone action.signalling peptides.NCRP (non-cysteine-rich-peptide) category.PIP/PIPL-peptide activity.PIP/PIPL-precursor polypeptide	contig705.g1119
1	RNA biosynthesis.transcriptional regulation.transcription factor (NAC)	contig705.g1396
1	Cell wall organisation.pectin.modification and degradation.pectate lyase	contig705.g980
1	Secondary metabolism.phenolics.flavonoid biosynthesis.chalcones.chalcone synthase activity.chalcone synthase (CHS)	contig714.g10
1	Secondary metabolism.phenolics.flavonoid biosynthesis.chalcones.chalcone synthase activity.chalcone synthase (CHS)	contig714.g18
1	Phytohormone action.abscisic acid.transport.abscisic acid transporter (AIT)	contig72.g46
1	not assigned.annotated	contig758.g13
1	Protein modification.phosphorylation.TKL protein kinase superfamily.receptor-like protein kinase (RLCK-XI)	contig764.g288
1	RNA biosynthesis.transcriptional regulation.AP2/ERF transcription factor superfamily.transcription factor (ERF)	contig764.g945
1	not assigned.not annotated	contig773.g11
1	RNA biosynthesis.transcriptional regulation.MYB transcription factor superfamily.transcription factor (MYB)	contig782.g16
1	Protein modification.phosphorylation.TKL protein kinase superfamily.receptor-like protein kinase (RLCK-XI)	contig805.g33
1	Solute transport.carrier-mediated transport.MOP superfamily.MATE family.metabolite transporter (DTX)	contig837.g56
1	Solute transport.carrier-mediated transport.MFS superfamily.anion transporter (NRT1/PTR)	contig88.g2
1	Protein modification.phosphorylation.TKL protein kinase superfamily.G-Lectin protein kinase families.protein kinase (SD-1)	contig89.g2235
1	not assigned.annotated	contig89.g487
1	Enzyme classification.EC_2 transferases.EC_2.1 transferase transferring one-carbon group	contig891.g44
1	not assigned.annotated	contig918.g16
1	RNA biosynthesis.transcriptional regulation.AP2/ERF transcription factor superfamily.transcription factor (ERF)	contig921.g9
2	RNA biosynthesis.transcriptional regulation.transcription factor (C2H2-ZF)	contig1.g578
2	not assigned.annotated	contig1.g808
2	Cell wall organisation.hemicellulose.xylan.modification and degradation.xylan O-acetyltransferase (XOAT)	contig143.g89
2	Nucleotide metabolism.purines.catabolism.allantoinase	contig2.g458
2	Cell wall organisation.hemicellulose.xylan.biosynthesis.xylosyltransferase activities.xylosyltransferase (IRX10)	contig2.g807
2	Cell cycle organisation.cell cycle control.cyclin-dependent regulation.cyclin activities.cyclin (CYCB)	contig2.g845
2	RNA biosynthesis.transcriptional regulation.transcription factor (C3H-ZF)	contig207.g608
2	not assigned.annotated	contig267.g420
2	not assigned.not annotated	contig290.g11
2	Protein modification.phosphorylation.TKL protein kinase superfamily.receptor-like protein kinase (RLCK-VI)	contig294.g1079
2	Protein modification.phosphorylation.TKL protein kinase superfamily.receptor-like protein kinase (RLCK-VI)	contig302.g136
2	Vesicle trafficking.clathrin coated vesicle (CCV) machinery.CCV plasma membrane detachment.dynamin (DRP1)	contig343.g22
2	not assigned.annotated	contig355.g67
2	Protein modification.phosphorylation.TKL protein kinase superfamily.receptor-like protein kinase (RLCK-V)	contig383.g5
2	not assigned.annotated	contig390.g268
2	Enzyme classification.EC_2 transferases.EC_2.3 acyltransferase	contig395.g32
2	not assigned.annotated	contig421.g356
2	not assigned.annotated	contig488.g24
2	not assigned.annotated	contig540.g97
2	not assigned.annotated	contig544.g239
2	not assigned.not annotated	contig546.g206
2	Cell wall organisation.hemicellulose.xylan.biosynthesis.galacturonosyltransferase	contig549.g157
2	not assigned.annotated	contig552.g389
2	Enzyme classification.EC_2 transferases.EC_2.7 transferase transferring phosphorus-containing group	contig552.g93
2	not assigned.not annotated	contig553.g28
2	Cell cycle organisation.cell cycle control.cyclin-dependent regulation.cyclin activities.cyclin (CYCB)	contig558.g93
2	RNA biosynthesis.transcriptional regulation.AP2/ERF transcription factor superfamily.transcription factor (AP2)	contig560.g108
2	not assigned.not annotated	contig662.g21
2	Phytohormone action.jasmonic acid.biosynthesis.13-lipoxygenase	contig677.g56
2	Cell cycle organisation.cytokinesis.phragmoplast disassembly.NACK-PQR signalling pathway.MAPKK-kinase (NPK/ANP)	contig678.g100
2	Nucleotide metabolism.deoxynucleotides.biosynthesis.ribonucleoside-diphosphate reductase heterodimer.small subunit	contig678.g662
2	not assigned.not annotated	contig678.g707
2	Enzyme classification.EC_2 transferases.EC_2.7 transferase transferring phosphorus-containing group	contig685.g24
2	Phytohormone action.jasmonic acid.biosynthesis.13-lipoxygenase	contig685.g29
2	External stimuli response.gravity.sensing and signalling.signalling protein factor (LAZY)	contig687.g17
2	External stimuli response.gravity.sensing and signalling.signalling protein factor (LAZY)	contig688.g16
2	Cell cycle organisation.cytokinesis.phragmoplast microtubule organization.microtubule plus-end-tracking protein (EB1)	contig691.g407
2	not assigned.not annotated	contig750.g72
2	not assigned.annotated	contig753.g10
2	Solute transport.carrier-mediated transport.OPT family.oligopeptide transporter (OPT)	contig764.g53
2	Cell wall organisation.cutin and suberin.cutin polyester biosynthesis.cutin synthase (DCR)	contig775.g1
2	Protein modification.phosphorylation.TKL protein kinase superfamily.receptor-like protein kinase (RLCK-X)	contig790.g11
2	Cell cycle organisation.cytokinesis.phragmoplast microtubule organization.microtubule-based motor protein (Kinesin-10)	contig896.g122
2	not assigned.not annotated	contig909.g49
2	Protein modification.phosphorylation.TKL protein kinase superfamily.protein kinase (LRR-III)	contig920.g254
2	not assigned.annotated	contig95.g584

### Sheet: FonkUp3DAHvsAH
Cluster	Functional annotation	Contig
1	not assigned.annotated	contig105.g26
1	not assigned.annotated	contig119.g1631
1	Solute transport.carrier-mediated transport.MFS superfamily.DHA-1 family.metal chelator transporter (TCR)	contig119.g1726
1	Protein modification.phosphorylation.TKL protein kinase superfamily.receptor-like protein kinase (RLCK-X)	contig294.g263
1	Protein modification.phosphorylation.TKL protein kinase superfamily.receptor-like protein kinase (RLCK-VI)	contig308.g7
1	RNA biosynthesis.transcriptional regulation.C2C2 transcription factor superfamily.transcription factor (GATA)	contig390.g530
1	Carbohydrate metabolism.trehalose metabolism.trehalase	contig418.g268
1	not assigned.not annotated	contig421.g238
1	not assigned.annotated	contig463.g7
1	not assigned.annotated	contig546.g491
1	Solute transport.carrier-mediated transport.MOP superfamily.MATE family.metabolite transporter (DTX)	contig549.g155
1	Protein modification.phosphorylation.CAMK protein kinase superfamily.SNF1-related protein kinase (SnRK3)	contig557.g723
1	not assigned.annotated	contig558.g1884
1	Protein modification.phosphorylation.TKL protein kinase superfamily.receptor-like protein kinase (RLCK-VI)	contig564.g1082
1	Protein modification.phosphorylation.CAMK protein kinase superfamily.SNF1-related protein kinase (SnRK3)	contig60.g25
1	not assigned.annotated	contig711.g13
1	not assigned.not annotated	contig728.g796
1	Solute transport.carrier-mediated transport.OPT family.oligopeptide transporter (OPT)	contig764.g53
1	Cell wall organisation.cutin and suberin.cutin polyester biosynthesis.cutin synthase (DCR)	contig775.g1
1	Protein modification.phosphorylation.TKL protein kinase superfamily.receptor-like protein kinase (RLCK-X)	contig790.g11
1	Phytohormone action.cytokinin.biosynthesis.cytokinin phosphoribohydrolase	contig820.g29
1	Carbohydrate metabolism.trehalose metabolism.trehalase	contig850.g21
1	Cytoskeleton organisation.microtubular network.alpha-beta-Tubulin heterodimer.component alpha-Tubulin	contig89.g113
1	Cytoskeleton organisation.microtubular network.alpha-beta-Tubulin heterodimer.component alpha-Tubulin	contig902.g19
1	Enzyme classification.EC_1 oxidoreductases.EC_1.10 oxidoreductase acting on diphenol or related substance as donor	contig915.g28
1	RNA biosynthesis.transcriptional regulation.MYB transcription factor superfamily.transcription factor (MYB)	contig94.g124
1	not assigned.annotated	contig95.g584
1	Protein modification.phosphorylation.TKL protein kinase superfamily.LRR-VI protein kinase families.protein kinase (LRR-VI-2)	contig95.g791
1	Enzyme classification.EC_2 transferases.EC_2.3 acyltransferase	contig95.g847
2	not assigned.annotated	contig1.g268
2	not assigned.annotated	contig1.g721
2	not assigned.annotated	contig105.g33
2	Cell wall organisation.lignin.monolignol glycosylation and deglycosylation.coniferin beta-glucosidase	contig119.g106
2	Solute transport.carrier-mediated transport.MFS superfamily.SP family.inositol transporter (INT)	contig119.g127
2	Solute transport.carrier-mediated transport.APC superfamily.AAAP family.amino acid transporter (AAP)	contig119.g1883
2	Secondary metabolism.phenolics.p-coumaroyl-CoA biosynthesis.phenylalanine ammonia lyase activity.phenylalanine ammonia lyase (PAL)	contig119.g44
2	not assigned.not annotated	contig119.g712
2	Cell wall organisation.hemicellulose.xylan.modification and degradation.xylan O-acetyltransferase (XOAT)	contig143.g88
2	Cell wall organisation.hemicellulose.xylan.modification and degradation.xylan O-acetyltransferase (XOAT)	contig145.g17
2	RNA biosynthesis.transcriptional regulation.transcription factor (NAC)	contig158.g23
2	not assigned.annotated	contig194.g56
2	not assigned.annotated	contig199.g10
2	Cytoskeleton organisation.microtubular network.Kinesin microtubule-based motor protein activities.motor protein (Kinesin-14)	contig199.g1288
2	Cell wall organisation.hemicellulose.xylan.modification and degradation.xylan O-acetyltransferase (XOAT)	contig199.g1435
2	Cell wall organisation.lignin.monolignol conjugation and polymerization.lignin laccase	contig199.g1672
2	not assigned.not annotated	contig2.g920
2	Photosynthesis.photophosphorylation.photosystem II.LHC-II complex.component LHCb1/2/3	contig206.g11
2	Lipid metabolism.lipid degradation.triacylglycerol lipase activities.diacyl-/triacylglycerol lipase activities.lipase (LIP)	contig222.g16
2	Cell cycle organisation.cytokinesis.preprophase microtubule organization.microtubule-based motor protein (Kinesin-14)	contig222.g71
2	Cell wall organisation.cellulose.cellulose-hemicellulose network assembly.regulatory protein (COB)	contig267.g188
2	not assigned.annotated	contig267.g189
2	not assigned.annotated	contig267.g420
2	RNA biosynthesis.transcriptional regulation.MYB transcription factor superfamily.transcription factor (MYB)	contig267.g494
2	Cell wall organisation.cellulose.cellulose-hemicellulose network assembly.regulatory protein (COB)	contig278.g50
2	Cell wall organisation.lignin.monolignol biosynthesis.p-coumaroyl shikimate/quinate 3â€™-hydroxylase (C3H)	contig3.g487
2	not assigned.not annotated	contig330.g122
2	Cell wall organisation.pectin.rhamnogalacturonan I.modification and degradation.beta-galactosidase (BGAL)	contig390.g181
2	Photosynthesis.photophosphorylation.photosystem II.LHC-II complex.component LHCb1/2/3	contig391.g29
2	Secondary metabolism.phenolics.p-coumaroyl-CoA biosynthesis.cinnamate 4-hydroxylase (C4H)	contig421.g274
2	Protein homeostasis.proteolysis.aspartic-type peptidase activities.A1-class protease (Pepsin)	contig43.g105
2	Secondary metabolism.phenolics.p-coumaroyl-CoA biosynthesis.cinnamate 4-hydroxylase (C4H)	contig446.g4
2	Protein modification.phosphorylation.CAMK protein kinase superfamily.SNF1-related protein kinase (SnRK3)	contig494.g1
2	Protein homeostasis.proteolysis.aspartic-type peptidase activities.A1-class protease (Pepsin)	contig544.g813
2	Enzyme classification.EC_1 oxidoreductases.EC_1.3 oxidoreductase acting on CH-CH group of donor	contig546.g147
2	not assigned.annotated	contig546.g359
2	not assigned.not annotated	contig546.g718
2	RNA biosynthesis.transcriptional regulation.AP2/ERF transcription factor superfamily.transcription factor (DREB)	contig546.g79
2	not assigned.annotated	contig552.g152
2	Cell wall organisation.lignin.monolignol biosynthesis.caffeoyl-CoA 3-O-methyltransferase (CCoA-OMT)	contig552.g180
2	Amino acid metabolism.biosynthesis.serine family.non-photorespiratory serine.phosphoglycerate dehydrogenase	contig552.g308
2	Protein translocation.peroxisome.importomer translocation system.receptor monoubiquitination system.component Pex22	contig553.g322
2	not assigned.not annotated	contig554.g128
2	not assigned.annotated	contig554.g687
2	RNA biosynthesis.transcriptional regulation.transcription factor (NAC)	contig556.g459
2	Cell wall organisation.cellulose.cellulose synthase complex (CSC).CSC components.catalytic component CesA	contig557.g748
2	Nutrient uptake.nitrogen assimilation.ammonium assimilation.glutamine synthetase activities.plastidial glutamine synthetase (GLN2)	contig558.g1807
2	not assigned.annotated	contig558.g1891
2	not assigned.not annotated	contig558.g1906
2	Cell wall organisation.lignin.monolignol conjugation and polymerization.p-coumaroyl-CoA:monolignol transferase (PMT)	contig559.g139
2	not assigned.annotated	contig559.g178
2	not assigned.annotated	contig559.g40
2	not assigned.annotated	contig559.g41
2	not assigned.not annotated	contig570.g234
2	Multi-process regulation.Rop-GTPase regulatory system.ROP GTPase effector activities.GTPase effector (RIC)	contig581.g131
2	not assigned.annotated	contig588.g101
2	Cell wall organisation.cellulose.cellulose synthase complex (CSC).CSC components.catalytic component CesA	contig60.g53
2	Cell wall organisation.lignin.monolignol biosynthesis.caffeoyl shikimate esterase (CSE)	contig646.g19
2	RNA biosynthesis.transcriptional regulation.MYB transcription factor superfamily.transcription factor (MYB)	contig678.g290
2	Photosynthesis.photophosphorylation.photosystem I.LHC-I complex.component LHCa4	contig678.g379
2	not assigned.annotated	contig678.g386
2	not assigned.annotated	contig678.g555
2	Photosynthesis.photophosphorylation.photosystem I.LHC-I complex.component LHCa4	contig679.g24
2	not assigned.annotated	contig679.g31
2	RNA biosynthesis.transcriptional regulation.MYB transcription factor superfamily.transcription factor (MYB)	contig693.g10
2	Cytoskeleton organisation.microtubular network.microtubule dynamics.cortical microtubule organisation.Exocyst complex recruiting factor (VETH)	contig705.g1283
2	Multi-process regulation.Rop-GTPase regulatory system.ROP GTPase effector activities.GTPase effector (RIC)	contig705.g607
2	not assigned.not annotated	contig714.g7
2	Lipid metabolism.lipid degradation.triacylglycerol lipase activities.diacyl-/triacylglycerol lipase activities.lipase (LIP)	contig729.g9
2	Cell wall organisation.cellulose.cellulose synthase complex (CSC).CSC components.catalytic component CesA	contig73.g5
2	Lipid metabolism.lipid degradation.triacylglycerol lipase activities.diacyl-/triacylglycerol lipase activities.lipase (LIP)	contig730.g9
2	RNA biosynthesis.transcriptional regulation.MYB transcription factor superfamily.transcription factor (MYB)	contig750.g121
2	Cell wall organisation.lignin.monolignol biosynthesis.caffeic acid O-methyltransferase (COMT)	contig750.g97
2	Secondary metabolism.phenolics.p-coumaroyl-CoA biosynthesis.phenylalanine ammonia lyase activity.phenylalanine ammonia lyase (PAL)	contig757.g12
2	not assigned.not annotated	contig765.g21
2	RNA biosynthesis.transcriptional regulation.AP2/ERF transcription factor superfamily.transcription factor (DREB)	contig771.g2
2	Solute transport.carrier-mediated transport.MOP superfamily.MATE family.metabolite transporter (DTX)	contig837.g56
2	Cytoskeleton organisation.microfilament network.actin polymerisation.Arp2/3 actin polymerization initiation complex.component ArpC2	contig869.g12
2	Cytoskeleton organisation.microfilament network.actin polymerisation.Arp2/3 actin polymerization initiation complex.component ArpC2	contig870.g14
2	Solute transport.carrier-mediated transport.MFS superfamily.anion transporter (NRT1/PTR)	contig88.g2
2	Cell wall organisation.hemicellulose.xylan.modification and degradation.xylan O-acetyltransferase (XOAT)	contig920.g250
2	Cell wall organisation.hemicellulose.xylan.modification and degradation.xylan O-acetyltransferase (XOAT)	contig922.g12
2	not assigned.not annotated	contig95.g795

### Sheet: BangUP3DAHvsAH
1	Enzyme classification.EC_2 transferases.EC_2.4 glycosyltransferase	contig1.g403
1	not assigned.annotated	contig1.g721
1	not assigned.annotated	contig119.g1631
1	Phytohormone action.cytokinin.conjugation and degradation.UDP-dependent glycosyl transferase	contig119.g312
1	Phytohormone action.cytokinin.conjugation and degradation.UDP-dependent glycosyl transferase	contig119.g313
1	Enzyme classification.EC_1 oxidoreductases.EC_1.14 oxidoreductase acting on paired donor with incorporation or reduction of molecular oxygen	contig119.g563
1	not assigned.not annotated	contig119.g712
1	Protein modification.phosphorylation.TKL protein kinase superfamily.G-Lectin protein kinase families.protein kinase (SD-1)	contig126.g3
1	Cell wall organisation.hemicellulose.xylan.modification and degradation.xylan O-acetyltransferase (XOAT)	contig143.g88
1	Cell wall organisation.hemicellulose.xylan.modification and degradation.xylan O-acetyltransferase (XOAT)	contig145.g17
1	not assigned.annotated	contig199.g10
1	not assigned.annotated	contig199.g1511
1	Phytohormone action.gibberellin.modification and degradation.gibberellin 2-oxidase	contig222.g1163
1	Cell wall organisation.cellulose.cellulose-hemicellulose network assembly.regulatory protein (COB)	contig267.g188
1	not assigned.not annotated	contig267.g320
1	Solute transport.carrier-mediated transport.APC superfamily.potassium cation transporter (HAK/KUP/KT)	contig3.g258
1	Cell wall organisation.pectin.rhamnogalacturonan I.modification and degradation.alpha-L-arabinofuranosidase activities.bifunctional alpha-L-arabinofuranosidase and beta-D-xylosidase (BXL)	contig3.g604
1	not assigned.not annotated	contig338.g10
1	Enzyme classification.EC_1 oxidoreductases.EC_1.14 oxidoreductase acting on paired donor with incorporation or reduction of molecular oxygen	contig359.g7
1	Phytohormone action.cytokinin.biosynthesis.cytokinin phosphoribohydrolase	contig390.g141
1	not assigned.not annotated	contig391.g18
1	not assigned.not annotated	contig421.g166
1	Enzyme classification.EC_1 oxidoreductases.EC_1.10 oxidoreductase acting on diphenol or related substance as donor	contig421.g556
1	not assigned.annotated	contig463.g7
1	not assigned.annotated	contig488.g27
1	RNA biosynthesis.transcriptional regulation.AP2/ERF transcription factor superfamily.transcription factor (DREB)	contig546.g79
1	Enzyme classification.EC_2 transferases.EC_2.7 transferase transferring phosphorus-containing group	contig552.g93
1	Enzyme classification.EC_2 transferases.EC_2.4 glycosyltransferase	contig554.g475
1	Protein modification.phosphorylation.CAMK protein kinase superfamily.SNF1-related protein kinase (SnRK3)	contig557.g723
1	Protein modification.phosphorylation.protein kinase (PEK)	contig557.g888
1	not assigned.not annotated	contig558.g1906
1	Phytohormone action.signalling peptides.CRP (cysteine-rich-peptide) category.RALF/RALFL-peptide activity.RALF/RALFL-precursor polypeptide	contig558.g2268
1	Cell cycle organisation.cell cycle control.cyclin-dependent regulation.cyclin activities.cyclin (CYCB)	contig558.g93
1	not assigned.not annotated	contig570.g234
1	Protein modification.phosphorylation.CAMK protein kinase superfamily.SNF1-related protein kinase (SnRK3)	contig60.g25
1	Enzyme classification.EC_2 transferases.EC_2.4 glycosyltransferase	contig606.g48
Cluster	Functional annotation	Contig
1	Phytohormone action.signalling peptides.CRP (cysteine-rich-peptide) category.RALF/RALFL-peptide activity.RALF/RALFL-precursor polypeptide	contig675.g16
1	not assigned.not annotated	contig678.g112
1	not assigned.annotated	contig678.g292
1	not assigned.annotated	contig678.g386
1	Phytohormone action.jasmonic acid.biosynthesis.13-lipoxygenase	contig685.g29
1	Enzyme classification.EC_2 transferases.EC_2.4 glycosyltransferase	contig689.g65
1	not assigned.annotated	contig711.g13
1	not assigned.not annotated	contig728.g796
1	RNA biosynthesis.transcriptional regulation.AP2/ERF transcription factor superfamily.transcription factor (DREB)	contig771.g2
1	External stimuli response.symbiont.symbiosis signalling pathway.symbiosis factor (VAPYRIN)	contig886.g8
1	Protein modification.phosphorylation.TKL protein kinase superfamily.G-Lectin protein kinase families.protein kinase (SD-1)	contig89.g2235
1	Cell wall organisation.hemicellulose.xylan.modification and degradation.xylan O-acetyltransferase (XOAT)	contig920.g250
1	not assigned.annotated	contig95.g584
2	not assigned.annotated	contig1.g808
2	not assigned.annotated	contig105.g26
2	Photosynthesis.photophosphorylation.photosystem II.LHC-II complex.component LHCb1/2/3	contig206.g10
2	Photosynthesis.photophosphorylation.photosystem II.LHC-II complex.component LHCb1/2/3	contig206.g11
2	Photosynthesis.photophosphorylation.photosystem II.LHC-II complex.component LHCb1/2/3	contig206.g6
2	Photosynthesis.photophosphorylation.photosystem II.LHC-II complex.component LHCb1/2/3	contig206.g8
2	Photosynthesis.photophosphorylation.photosystem II.LHC-II complex.component LHCb1/2/3	contig267.g402
2	not assigned.not annotated	contig330.g122
2	Photosynthesis.photophosphorylation.photosystem II.LHC-II complex.component LHCb1/2/3	contig355.g38
2	Photosynthesis.photophosphorylation.photosystem II.LHC-II complex.component LHCb1/2/3	contig391.g20
2	Photosynthesis.photophosphorylation.photosystem II.LHC-II complex.component LHCb1/2/3	contig391.g26
2	Photosynthesis.photophosphorylation.photosystem II.LHC-II complex.component LHCb1/2/3	contig391.g28
2	Photosynthesis.photophosphorylation.photosystem II.LHC-II complex.component LHCb1/2/3	contig391.g29
2	Photosynthesis.photophosphorylation.photosystem II.PS-II complex.component PsbX	contig544.g1970
2	not assigned.annotated	contig544.g2227
2	not assigned.annotated	contig544.g2453
2	not assigned.annotated	contig546.g272
2	Photosynthesis.photophosphorylation.photosystem I.PS-I complex.component PsaF	contig549.g218
2	Photosynthesis.photophosphorylation.photosystem II.LHC-II complex.component LHCb1/2/3	contig553.g402
2	Solute transport.carrier-mediated transport.MFS superfamily.anion transporter (NRT1/PTR)	contig558.g136
2	not assigned.annotated	contig558.g1884
2	not assigned.annotated	contig559.g41
2	Photosynthesis.photophosphorylation.photosystem II.LHC-II complex.component LHCb1/2/3	contig565.g52
2	Photosynthesis.photophosphorylation.photosystem II.LHC-related protein groups.three-helix LHC-related protein group.protein (ELIP)	contig666.g65
2	Photosynthesis.photophosphorylation.photosystem I.LHC-I complex.component LHCa4	contig678.g379
2	Photosynthesis.photophosphorylation.photosystem I.LHC-I complex.component LHCa4	contig679.g24
2	not assigned.annotated	contig691.g220
2	Cell wall organisation.pectin.modification and degradation.pectate lyase	contig705.g980
2	not assigned.annotated	contig764.g854
2	not assigned.not annotated	contig773.g11
2	Photosynthesis.photophosphorylation.photosystem II.LHC-II complex.component LHCb1/2/3	contig879.g4
2	Solute transport.carrier-mediated transport.MFS superfamily.anion transporter (NRT1/PTR)	contig88.g2
2	Photosynthesis.photophosphorylation.photosystem II.LHC-related protein groups.three-helix LHC-related protein group.protein (ELIP)	contig89.g1873
2	Photosynthesis.photophosphorylation.photosystem I.PS-I complex.component PsaD	contig89.g2104

### Sheet: MixtureBaya+Fonk+Bang
1	not assigned.annotated	contig1.g808
1	Photosynthesis.photophosphorylation.cyclic electron flow.PGR5/PGRL1 complex.component PGR5-like	contig119.g125
1	not assigned.not annotated	contig119.g712
1	Photosynthesis.photophosphorylation.photosystem II.LHC-II complex.component LHCb1/2/3	contig206.g10
1	Photosynthesis.photophosphorylation.photosystem II.LHC-II complex.component LHCb1/2/3	contig206.g11
1	Photosynthesis.photophosphorylation.photosystem II.LHC-II complex.component LHCb1/2/3	contig206.g6
1	Photosynthesis.photophosphorylation.photosystem II.LHC-II complex.component LHCb1/2/3	contig206.g8
1	Photosynthesis.photophosphorylation.photosystem I.PS-I complex.component PsaH	contig222.g1555
1	Lipid metabolism.lipid degradation.triacylglycerol lipase activities.diacyl-/triacylglycerol lipase activities.lipase (LIP)	contig222.g16
1	Cell cycle organisation.cytokinesis.preprophase microtubule organization.microtubule-based motor protein (Kinesin-14)	contig222.g71
1	Protein homeostasis.proteolysis.serine-type peptidase activities.S8-class protease (subtilisin) families.protease (SBT1)	contig227.g44
1	Photosynthesis.photophosphorylation.photosystem II.LHC-II complex.component LHCb1/2/3	contig267.g402
1	RNA biosynthesis.transcriptional regulation.MYB transcription factor superfamily.transcription factor (MYB)	contig267.g494
1	Cell wall organisation.cellulose.cellulose-hemicellulose network assembly.regulatory protein (COB)	contig278.g50
1	not assigned.not annotated	contig330.g122
1	Photosynthesis.photophosphorylation.photosystem II.LHC-II complex.component LHCb1/2/3	contig355.g38
1	Photosynthesis.photophosphorylation.photosystem II.LHC-II complex.component LHCb1/2/3	contig391.g20
1	Photosynthesis.photophosphorylation.photosystem II.LHC-II complex.component LHCb1/2/3	contig391.g26
1	Photosynthesis.photophosphorylation.photosystem II.LHC-II complex.component LHCb1/2/3	contig391.g28
1	Photosynthesis.photophosphorylation.photosystem II.LHC-II complex.component LHCb1/2/3	contig391.g29
1	Protein homeostasis.proteolysis.metallopeptidase activities.carboxypeptidase activities.M28-class carboxypeptidase	contig457.g385
1	Protein homeostasis.proteolysis.metallopeptidase activities.carboxypeptidase activities.M28-class carboxypeptidase	contig458.g6
1	not assigned.not annotated	contig458.g8
1	Photosynthesis.photophosphorylation.photosystem II.PS-II complex.component PsbX	contig544.g1881
1	Photosynthesis.photophosphorylation.photosystem II.PS-II complex.component PsbX	contig544.g1970
1	Cell wall organisation.cell wall proteins.hydroxyproline-rich glycoprotein activities.arabinogalactan-protein (AGP) activities.fasciclin-type AGP (FLA)	contig544.g2040
1	Photosynthesis.photophosphorylation.photosystem I.PS-I complex.component PsaF	contig549.g218
1	Enzyme classification.EC_2 transferases.EC_2.7 transferase transferring phosphorus-containing group	contig552.g93
1	Photosynthesis.photophosphorylation.photosystem II.LHC-II complex.component LHCb1/2/3	contig553.g402
1	not assigned.not annotated	contig558.g1906
1	Enzyme classification.EC_3 hydrolases.EC_3.2 glycosylase	contig564.g28
1	Photosynthesis.photophosphorylation.photosystem II.LHC-II complex.component LHCb1/2/3	contig565.g52
1	not assigned.not annotated	contig570.g234
1	not assigned.not annotated	contig60.g17
1	Photosynthesis.photophosphorylation.photosystem I.LHC-I complex.component LHCa4	contig678.g379
1	Photosynthesis.photophosphorylation.photosystem I.LHC-I complex.component LHCa4	contig679.g24
1	not assigned.annotated	contig722.g1
1	Lipid metabolism.lipid degradation.triacylglycerol lipase activities.diacyl-/triacylglycerol lipase activities.lipase (LIP)	contig729.g9
1	Lipid metabolism.lipid degradation.triacylglycerol lipase activities.diacyl-/triacylglycerol lipase activities.lipase (LIP)	contig730.g9
1	Photosynthesis.calvin cycle.glyceraldehyde 3-phosphate dehydrogenase	contig760.g29
1	not assigned.not annotated	contig764.g413
1	Photosynthesis.photophosphorylation.photosystem II.LHC-related protein groups.three-helix LHC-related protein group.protein (ELIP)	contig89.g1873
Cluster	Functional annotation	Contig
1	not assigned.annotated	contig920.g331
2	Photosynthesis.photophosphorylation.photosystem II.photoprotection.non-photochemical quenching (NPQ).PsbS-dependent machinery.regulatory protein (PsbS)	contig25.g5
2	RNA biosynthesis.transcriptional regulation.transcription factor (TCP)	contig3.g405
2	not assigned.annotated	contig330.g32
2	Enzyme classification.EC_3 hydrolases.EC_3.4 hydrolase acting on peptide bond (peptidase)	contig456.g83
2	Solute transport.carrier-mediated transport.solute transporter (MTCC)	contig544.g105
2	Photosynthesis.photophosphorylation.photosystem II.photoprotection.non-photochemical quenching (NPQ).PsbS-dependent machinery.regulatory protein (PsbS)	contig546.g3084
2	Protein modification.phosphorylation.TKL protein kinase superfamily.protein kinase (LRR-XII)	contig557.g1157
2	RNA biosynthesis.transcriptional regulation.transcription factor (bHLH)	contig557.g843
2	not assigned.annotated	contig559.g40
2	Enzyme classification.EC_3 hydrolases.EC_3.4 hydrolase acting on peptide bond (peptidase)	contig588.g174
2	not assigned.annotated	contig588.g34
2	Enzyme classification.EC_1 oxidoreductases.EC_1.14 oxidoreductase acting on paired donor with incorporation or reduction of molecular oxygen	contig595.g148
2	RNA biosynthesis.transcriptional regulation.transcription factor (bHLH)	contig65.g48
2	RNA biosynthesis.transcriptional regulation.AP2/ERF transcription factor superfamily.transcription factor (ERF)	contig761.g12
2	RNA biosynthesis.transcriptional regulation.AP2/ERF transcription factor superfamily.transcription factor (ERF)	contig762.g1
2	not assigned.annotated	contig95.g785
